# Transcriptomic insights into the establishment of coral-algal symbioses from the symbiont perspective

**DOI:** 10.1101/652131

**Authors:** Amin R Mohamed, Natalia Andrade, Aurelie Moya, Cheong Xin Chan, Andrew P. Negri, David G. Bourne, Eldon E Ball, David J Miller

**Affiliations:** CSIRO Agriculture and Food, Queensland Bioscience Precinct, St Lucia 4067, Queensland Australia; Zoology Department, Faculty of Science, Benha University, Benha 13518, Egypt; ARC Centre of Excellence for Coral Reef Studies, James Cook University, Townsville 4811, Queensland, Australia; Department of Molecular and Cell Biology, James Cook University, Townsville 4811, Queensland, Australia; AIMS@JCU, Australian Institute of Marine Science, Department of Molecular and Cell Biology, James Cook University, Townsville 4811, Queensland, Australia; Institute for Molecular Bioscience, The University of Queensland, Brisbane 4072 Queensland, Australia; Australian Institute of Marine Science, Townsville Queensland, Australia; Department of Marine Ecosystems and Impacts, James Cook University Townsville 4811 Queensland, Australia; Division of Ecology and Evolution, Research School of Biology, Australian National University, Acton, ACT 2601, Australia

**Author notes:** Correspondence: D Miller and A Mohamed.

**Keywords:** coral, Symbiodiniaceae, transcriptome repression, symbiosis, dual RNA-Seq

## Abstract

Despite the ecological significance of the mutualistic relationship between Symbiodiniaceae and reef-building corals, the molecular machinery underpinning the establishment of this relationship is not well understood. This is especially true of the symbiont side, as previous attempts to understand the interaction between coral larvae and Symbiodiniaceae have focused nearly exclusively on the host. In the current study, *Acropora tenuis* planula larvae were exposed to a compatible strain of Symbiodiniaceae (*Cladocopium*) and the transcriptomic landscape of the symbiont profiled at 3, 12, 48 and 72 h post-exposure using RNA-Seq. The transcriptomic response of *Cladocopium* to the symbiotic state was complex, the most obvious feature being an extensive and generalised downregulation of gene expression. Included in this “symbiosis-derived transcriptional repression” were a range of stress response and immune-related genes. In contrast, genes implicated in metabolism were upregulated in the symbiotic state. Consistent with previous ecological studies, this transcriptomic response of *Cladocopium* implied that active translocation of metabolites to the host occurred, and thus that the mutualistic relationship can be established at the larval stage. This study provides novel insights into the transcriptomic remodelling that occurs in Symbiodiniaceae, with important implications for understanding the establishment of symbiosis between corals and their dinoflagellate partners.
