## Supplementary material for "Transcriptomic insights into the establishment of coral-algal symbioses from the symbiont perspective": table 1

### Sheet: Sheet1
	Transcript ID	Uniprot ID	Best BLAST Hit	E-value
Carbohydrate metaboism	TR30752|c0_g1_i3	Q5SNX7	galactosylceramidase a (GALCA) (Danio rerio)	4.92e-96
	TR121151|c0_g1_i1	P52694	glyceraldehyde-3-phosphate dehydrogenase (G3P) (Ralstonia solanacearum)	8.01e-26
	TR61911|c0_g1_i1	P14540	fructose-bisphosphate aldolase (FBA1) (Saccharomyces cerevisiae)	5.3e-134
	TR25638|c0_g1_i2	P10475	endoglucanase (eglS) (Bacillus subtilis)	9.58e-92
	TR58015|c0_g1_i1	P18266	glycogen synthase kinase 3 beta (Gsk3b) (Rattus norvegicus)	9.56e-62
	TR58475|c0_g1_i4	O23402	UDP-Glycosyltransferase superfamily protein (UGT84A4) (Arabidopsis thaliana)	3.04e-13
	TR64170|c1_g6_i10	A0R566	carbonic anhydrase (cynT) (Mycobacterium smegmatis)	6.75e-10
	TR64046|c0_g3_i2	P9WPJ9	carbonic anhydrase (mtCA2) (Mycobacterium tuberculosis)	3e-22
	TR61786|c0_g1_i1	Q8GTR4	limit dextrinase (LDA) (Arabidopsis thaliana)	0
	TR63552|c0_g2_i1	Q10000	Transmembrane protein 144 homolog (R144.6)	1.14e-16
	TR79322|c0_g1_i1	Q15119	pyruvate dehydrogenase kinase 2 (PDK2) (Homo sapiens)	1.08e-42
	TR56389|c0_g1_i1	Q2PQH8	Glycogen debranching enzyme (AGL) (Canis familiaris)	6.7e-158
	TR34143|c0_g1_i1	Q9DB30	phosphorylase kinase, gamma 2 (testis) (Phkg2) (Mus musculu)	3.56e-26
Nitrogen metabolism	TR43324|c0_g1_i2	Q9FMF7	Glutamate/malate translocator (DIT2-1) (Arabidopsis thaliana)	1.29498e-128
	TR6928|c0_g2_i1	Q5EA97	solute carrier family 38 member 11 (SLC38A11); sodium-coupled neutral amino acid transporter 11 (Bos taurus)	3.70027e-18
	TR64149|c0_g1_i1	P36841	Nitrate reductase [NADH] (NITA) (Volvox carteri)	0
	TR51633|c0_g1_i1	P32331	organic acid transporter (YMC1) (Saccharomyces cerevisiae)	2.20803e-18
	TR64154|c0_g4_i3	P54144	ammonium transporter 1-1 (AMT1-1) (Arabidopsis thaliana)	2.16e-12
	TR64379|c0_g1_i1	Q28HE5	solute carrier family 38 member 6(slc38a6); sodium-coupled neutral amino acid transporter 6 (Xenopus tropicalis)	2.19488e-07
	TR64177|c0_g3_i5	Q07429	ammonium transporter (nrgA) (Bacillus subtilis)	7.55848e-35
	TR32928|c0_g1_i1	Q9LK16	ammonium transporter 1- 5(AMT1-5) (Arabidopsis thaliana)	6.28558e-82
Lipid metabolism	TR63217|c0_g1_i9	Q8VCH0	acetyl-Coenzyme A acyltransferase 1B (Acaa1b) (Mus musculus)	2.28e-148
	TR30752|c0_g1_i1	Q5SNX7	galactosylceramidase a (galca) (Danio rerio)	4.92011e-96
	TR39642|c0_g1_i1	Q29551	3-oxoacid CoA-transferase 1 (OXCT1) (Sus scrofa)	0
	TR64224|c0_g2_i1	Q8H1Z0	Fatty acid hydroxylase superfamily (CER3) (Arabidopsis thaliana)	2.78958e-15
	TR50482|c0_g1_i1	Q5FYB0	arylsulfatase family member J (ARSJ) (Homo sapiens)	4.54e-31
	TR64257|c0_g1_i2	Q7TXM0	phenolpthiocerol synthesis type-I polyketide synthase PPSA (ppsA) (Mycobacterium bovis)	1.10458e-43
	TR95943|c0_g1_i1	P96202	phthiocerol synthesis polyketide synthase type I PpsC (ppsC) (Mycobacterium tuberculosis)	2e-56
	TR39352|c0_g1_i1	Q8NF37	lysophosphatidylcholine acyltransferase 1 (LPCAT1) (Homo sapiens)	4.77e-16
	TR938|c0_g2_i1	P58137	acyl-CoA thioesterase 8 (Acot8) (Mus musculus)	6.87088e-52
	TR61855|c0_g1_i2	O08394	bifunctional P-450/NADPH-P450 reductase 1 (yetO) (Bacillus subtilis)	1.04446e-96
	TR54088|c0_g1_i1	O04059	dhbK protein(dhbK) (Solanum lycopersicum)	1.22e-59
	TR61204|c0_g1_i2	Q8VZW1	aquaporin (nip1-1) (Arabidopsis thaliana)	1.02955e-12
	TR62585|c0_g1_i2	Q99758	ATP binding cassette subfamily A member 3 (ABCA3) (Homo sapiens)	6.73056e-70
	TR63299|c0_g2_i1	Q91V24	ATP-binding cassette, sub-family A (ABC1), member 7(Abca7) (Mus musculus )	1.32e-131
	TR60550|c0_g1_i2	Q9JJ59	ATP-binding cassette, sub-family B (MDR/TAP), member 9(Abcb9) (Mus musculus)	1.45398e-135
	TR59023|c0_g1_i1	Q7ZWU7	extended synaptotagmin-like protein 2 S homeolog (esyt2.S) (Xenopus laevis)	2.42109e-26
	TR54936|c0_g1_i1	Q5M7N9	extended synaptotagmin-like protein 3 (esyt3) (Xenopus tropicalis)	9.36e-17
	TR54883|c0_g1_i1	Q8LAI1	probable aquaporin nip7-1 (NIP7-1) (Arabidopsis thaliana)	1.62972e-18
	TR66918|c0_g1_i1	Q9C6T0	aquaporin nip3-1 (NIP3-1) (Arabidopsis thaliana)	9.8477e-08
