## Supplementary material for "Transcriptomic insights into the establishment of coral-algal symbioses from the symbiont perspective": table S12

### Sheet: Sheet2
N-glycans
Transcript ID	UniProt ID	Best BLASTX Hit	control	control	control	3h	3h	3h	12h	12h	12h	48h	48h	48h	72h	72h	72h
TR62692|c0_g1_i3	Q9UKM7	mannosidase alpha class 1B member 1(MAN1B1)	-0.971279	-0.798956	-1.00347	0.900086	-1.31497	1.00638	-1.31497	1.14734	-1.31497	2.2561	-1.31497	0.473297	0.572554	1.40399	0.273834
TR61938|c0_g2_i1	Q9UTR6	alpha-1,6-mannosyltransferase Och1(och1)	2.26027	1.966	2.16798	-1.43918	-1.43918	1.4536	-1.43918	-1.43918	-1.43918	-1.43918	0.50118	3.07949	-1.43918	0.0848885	-1.43918
TR47738|c0_g1_i2	Q9C512	alpha-mannosidase 1(MNS1)	1.7588	1.52025	1.29431	-0.455009	-0.455009	-0.455009	-0.455009	-0.455009	-0.455009	-0.455009	-0.455009	-0.455009	-0.455009	0.431736	-0.455009
TR58977|c0_g1_i4	Q9Y719	alpha-1,3-glucan synthase Mok13(mok13)	0.569362	0.512335	0.988298	-0.94867	1.16736	-0.94867	-0.94867	-0.94867	-0.94867	-0.94867	0.18292	1.35963	-0.266096	0.29865	0.879556
TR56360|c0_g1_i1	Q5RCE2	STT3A, catalytic subunit of the oligosaccharyltransferase complex(STT3A)	1.3079	0.944565	1.01022	1.01608	-1.66424	0.645223	-1.66424	-1.66424	-1.66424	1.1737	0.715654	-1.66424	0.659702	0.0187786	0.829403
TR12916|c0_g1_i1	Q8TCJ2	STT3B, catalytic subunit of the oligosaccharyltransferase complex(STT3B)	2.11965	1.98569	2.05958	-0.981661	-0.981661	-0.981661	-0.981661	-0.981661	-0.981661	1.32606	-0.981661	-0.981661	-0.981661	-0.981661	2.32562
TR3683|c0_g2_i1	Q9XGM8	alpha-1,3-mannosyl-glycoprotein beta-1,2-N-acetylglucosaminyltransferase(CGL1)	1.67046	1.53655	1.60251	-1.16344	-1.16344	-1.16344	-1.16344	-1.16344	-1.16344	0.881649	-1.16344	-0.0051078	1.79744	-1.16344	1.82406
ankyrins, AKR, TTP-containing proteins
Transcript ID	UniProt ID	Best BLASTX Hit	control	control	control	3h	3h	3h	12h	12h	12h	48h	48h	48h	72h	72h	72h
TR96936|c0_g1_i1	Q01484	ankyrin 2(ANK2)	2.55673	2.34214	2.26595	-2.36737	-2.36737	-2.36737	-2.36737	1.75464	-2.36737	0.35641	1.25181	0.0661271	0.189185	0.83912	0.214708
TR51417|c0_g1_i3	Q505D1	ankyrin repeat domain 28(Ankrd28)	0.936939	1.11274	1.15178	-2.39505	-2.39505	-2.39505	1.82481	1.68339	-2.39505	-2.39505	0.967978	0.315782	0.612143	2.00357	1.36613
TR32508|c0_g1_i1	Q9TU71	ankyrin repeat domain 1(ANKRD1)	2.71877	2.25098	2.25067	-1.55184	-1.55184	-1.55184	-1.55184	-1.55184	-1.55184	1.22174	0.745941	0.929203	-1.55184	0.851157	-0.105581
TR56176|c0_g1_i2	Q8NFD2	ankyrin repeat and kinase domain containing 1(ANKK1)	2.24853	1.71638	1.71106	-0.861831	-0.861831	-0.861831	-0.861831	-0.861831	-0.861831	-0.861831	-0.861831	-0.861831	-0.861831	0.673725	2.26861
TR10149|c0_g1_i1	Q02357	ankyrin 1, erythroid(Ank1)	2.13038	2.33581	2.37897	2.52314	-1.34327	-1.34327	-1.34327	-1.34327	0.241689	-1.34327	-1.34327	-1.34327	-1.34327	-1.34327	2.47946
TR63260|c0_g1_i1	Q8NFD2	ankyrin repeat and kinase domain containing 1(ANKK1)	1.40205	1.11107	1.1203	1.51157	-1.01425	-1.01425	-1.01425	0.552324	-1.01425	-1.01425	-1.01425	-1.01425	0.446757	0.279711	0.675946
TR54855|c0_g2_i2	Q9D504	ankyrin repeat domain 7(Ankrd7)	0.669742	1.10405	1.26481	-0.253217	-0.253217	-0.253217	-0.253217	-0.253217	-0.253217	-0.253217	-0.253217	-0.253217	-0.253217	-0.253217	-0.253217
TR14061|c0_g1_i1	Q9ULJ7	ankyrin repeat domain 50(ANKRD50)	1.49467	1.72146	1.69352	-0.409138	-0.409138	-0.409138	-0.409138	-0.409138	-0.409138	-0.409138	-0.409138	-0.409138	-0.409138	-0.409138	-0.409138
TR61834|c0_g1_i5	Q9SAR5	ankyrin repeat-containing protein 2(AKR2)	2.9764	2.83873	2.62121	-0.703028	-0.703028	-0.703028	-0.703028	-0.703028	-0.703028	-0.703028	-0.703028	-0.703028	-0.703028	-0.703028	-0.703028
TR40056|c0_g2_i1	P16157	ankyrin 1(ANK1)	1.55046	1.41743	1.19605	-0.504387	-0.504387	-0.504387	-0.504387	-0.504387	-0.504387	1.38431	-0.504387	-0.504387	-0.504387	-0.504387	-0.504387
TR39869|c0_g1_i1	Q96301	Tetratricopeptide repeat (TPR)-like superfamily protein(SPY)	1.16121	1.541	1.6497	-2.05307	-2.05307	-2.05307	-2.05307	1.30575	-2.05307	0.918891	1.0327	-2.05307	1.3409	1.67747	1.69077
TR29832|c0_g1_i1	Q8RWS8	Tetratricopeptide repeat (TPR)-like superfamily protein(EMB2654)	0.962265	1.03766	1.05567	-1.50162	-1.50162	-1.50162	0.0561584	0.251129	-1.50162	0.724581	0.313136	0.462964	-0.458275	0.928398	0.672787
TR61358|c0_g1_i1	O04647	Tetratricopeptide repeat (TPR)-like superfamily protein(EMB976)	2.36145	1.93897	2.02377	-2.39867	-2.39867	-2.39867	-2.39867	0.133153	-2.39867	0.162538	1.04825	0.724835	-0.000862536	2.09453	1.50669
TR49615|c0_g1_i1	A2A690	Tetratricopeptide repeat, ankyrin repeat and coiled-coil containing 2(Tanc2)	1.52066	2.1799	2.35369	-1.04275	-1.04275	-1.04275	-1.04275	-1.04275	-1.04275	-1.04275	-1.04275	-1.04275	-1.04275	2.27615	2.09705
TR3712|c0_g2_i1	P81760	Tetratricopeptide repeat (TPR)-like superfamily protein(AT5G53490)	2.33804	2.56967	2.15132	1.93487	-2.05572	-2.05572	-2.05572	-2.05572	-2.05572	3.62148	-2.05572	-2.05572	2.26035	-2.05572	1.57002
TR56894|c0_g1_i1	Q9M8Y0	Tetratricopeptide repeat (TPR)-like superfamily protein(SEC)	0.862698	1.00346	1.55565	1.59644	-0.977665	-0.977665	-0.977665	1.98821	-0.977665	-0.977665	-0.977665	-0.977665	-0.977665	-0.977665	1.79253
TR60662|c0_g1_i1	Q9FX24	Tetratricopeptide repeat (TPR)-like superfamily protein(AT1G34160)	0.946117	0.94889	1.1232	-2.56889	-2.56889	-2.56889	0.0596512	1.17549	-2.56889	0.316685	1.23908	1.19495	1.78479	0.616502	0.870202
TR60992|c0_g1_i7	Q9FIX3	Tetratricopeptide repeat (TPR)-like superfamily protein(EMB2745)	0.328018	0.892748	1.67691	-0.241473	-0.241473	-0.241473	-0.241473	-0.241473	-0.241473	-0.241473	-0.241473	-0.241473	-0.241473	-0.241473	-0.241473
TR38892|c0_g1_i1	Q8NBP0	tetratricopeptide repeat domain 13(TTC13)	2.17615	1.9814	1.55988	-0.476452	-0.476452	-0.476452	-0.476452	-0.476452	-0.476452	-0.476452	-0.476452	-0.476452	-0.476452	-0.476452	-0.476452
Flagella genes
Transcript ID	UniProt ID	Best BLASTX Hit	control	control	control	3h	3h	3h	12h	12h	12h	48h	48h	48h	72h	72h	72h
TR63060|c0_g1_i1	Q5T655	cilia and flagella associated protein 58(CFAP58)	0.936958	0.91779	1.11693	-0.24764	-0.24764	-0.24764	-0.24764	-0.24764	-0.24764	-0.24764	-0.24764	-0.24764	-0.24764	-0.24764	-0.24764
TR62489|c0_g1_i1	Q39565	flagellar outer dynein arm heavy chain beta(ODA4)	0.649558	0.552396	0.542579	-0.145378	-0.145378	-0.145378	-0.145378	-0.145378	-0.145378	-0.145378	-0.145378	-0.145378	-0.145378	-0.145378	-0.145378
TR97365|c0_g1_i1	Q39591	flagellar outer arm dynein 14 kDa light chain LC5(DLC5)	1.62389	1.7283	1.64681	-2.92929	-2.92929	-2.92929	-2.92929	0.944528	-2.92929	1.52397	2.13904	0.64639	1.73189	1.11327	1.54833
TR43719|c0_g1_i2	Q9UL16	cilia and flagella associated protein 45(CFAP45)	1.70309	2.13143	2.31398	-1.71847	-1.71847	-1.71847	-1.71847	-1.71847	3.05679	-1.71847	-1.71847	3.27516	-1.71847	-1.71847	2.98579
TR68721|c0_g1_i1	Q9XF62	deflagellation inducible protein(DIP13)	3.20633	3.81526	3.78928	-2.54575	-2.54575	-2.54575	-2.54575	-2.54575	-2.54575	4.70112	-2.54575	2.74916	-2.54575	1.94533	0.15956
Immune-related genes
Transcript ID	UniProt ID	Best BLASTX Hit	control	control	control	3h	3h	3h	12h	12h	12h	48h	48h	48h	72h	72h	72h
TR39615|c0_g1_i1	Q5ZID2	programmed cell death 2-like(PDCD2L)	2.00282	1.89034	1.80056	-0.992299	-0.992299	-0.992299	-0.992299	2.41709	-0.992299	-0.992299	-0.992299	-0.992299	-0.992299	1.81217	-0.992299
TR64180|c0_g2_i8	Q7RTR2	NLR family CARD domain containing 3(NLRC3)	1.87028	1.57698	1.11391	1.81236	-0.579412	-0.579412	-0.579412	-0.579412	-0.579412	-0.579412	-0.579412	-0.579412	-0.579412	-0.579412	-0.579412
TR33508|c0_g1_i1	Q9VVW5	Mitogen-activated protein kinase phosphatase 3(Mkp3)	2.7852	2.96062	2.78911	-1.70608	-1.70608	-1.70608	-1.70608	0.347728	-1.70608	-1.70608	0.728217	-1.70608	1.53713	0.0406646	0.753878
TR60853|c0_g1_i2	Q39027	MAP kinase 7(MPK7)	1.60205	1.16351	1.10357	-0.322428	-0.322428	-0.322428	-0.322428	-0.322428	-0.322428	-0.322428	-0.322428	-0.322428	-0.322428	-0.322428	-0.322428
TR6597|c0_g1_i1	Q9Y3B3	TMED7-TICAM2 readthrough(TMED7-TICAM2)	2.30432	2.22354	2.29899	-0.568904	-0.568904	-0.568904	-0.568904	-0.568904	-0.568904	-0.568904	-0.568904	-0.568904	-0.568904	-0.568904	-0.568904
TR64256|c0_g3_i1	Q9DBX3	sushi domain containing 2(Susd2)	1.62793	1.78038	2.00807	-0.451364	-0.451364	-0.451364	-0.451364	-0.451364	-0.451364	-0.451364	-0.451364	-0.451364	-0.451364	-0.451364	-0.451364
TR43760|c0_g1_i2	Q8VZF6	Pleckstrin homology (PH) domain-containing protein / lipid-binding START domain-containing protein(AT5G45560)	1.48581	1.81172	1.80158	-0.424926	-0.424926	-0.424926	-0.424926	-0.424926	-0.424926	-0.424926	-0.424926	-0.424926	-0.424926	-0.424926	-0.424926
TR52242|c0_g1_i2	Q5DU56	NLR family, CARD domain containing 3(Nlrc3)	1.03798	1.03897	0.786772	-1.51218	-1.51218	-1.51218	1.57952	-1.51218	1.69883	-1.51218	1.19003	-1.51218	-1.51218	1.55322	1.69992
TR64179|c1_g3_i5	Q4LDE5	sushi, von Willebrand factor type A, EGF and pentraxin domain containing 1(SVEP1)	-0.028609	1.4161	1.43269	-2.28078	-2.28078	-2.28078	-2.28078	1.86498	1.26234	2.04071	0.839901	-2.28078	-2.28078	2.53715	2.31943
TR51704|c0_g1_i1	Q5DU56	NLR family, CARD domain containing 3(Nlrc3)	1.35136	1.10678	1.15533	-1.85169	-1.85169	-1.85169	0.914272	0.776386	-1.85169	0.362127	0.38128	-0.18857	0.206629	0.78685	0.554305
TR26819|c0_g1_i1	Q3TB82	pleckstrin homology domain containing, family F (with FYVE domain) member 1(Plekhf1)	0.76881	1.00298	0.896941	-0.851075	-3.17876	-3.17876	-0.487452	0.476016	0.0352065	1.00099	0.614301	0.809104	-0.102546	1.05666	1.1376
Stress response
Transcript ID	UniProt ID	Best BLASTX Hit	control	control	control	3h	3h	3h	12h	12h	12h	48h	48h	48h	72h	72h	72h
TR14310|c0_g2_i1	Q69QQ6	heat shock protein 81-2(LOC4347402)	0.683972	0.845878	0.0743705	0.908815	0.931239	-1.44366	2.15518	-1.44366	-1.44366	-1.44366	-1.44366	-1.44366	1.57764	0.788079	0.69679
TR31897|c0_g1_i1	Q99KV1	DnaJ heat shock protein family (Hsp40) member B11(Dnajb11)	0.802239	0.889348	1.17001	0.629878	-2.66217	1.15331	-2.66217	-2.66217	-0.650314	0.791613	0.295932	1.2194	-0.250199	0.656727	1.27856
TR59461|c0_g1_i2	P0A357	cold-shock protein(cspB)	3.06984	2.7691	2.93835	-1.74091	-1.74091	3.11363	-1.74091	-1.74091	-1.74091	-1.74091	-1.74091	-1.74091	-1.74091	2.69911	1.07815
TR33666|c0_g3_i1	P10575	glutaredoxin(GLRX)	3.31712	3.34843	3.29457	-1.10713	-1.10713	-1.10713	-1.10713	-1.10713	-1.10713	-1.10713	-1.10713	-1.10713	-1.10713	2.21826	-1.10713
TR61972|c0_g1_i1	Q5NVM9	heat shock protein family A (Hsp70) member 8(HSPA8)	2.34888	2.44495	2.36651	-0.646241	-0.646241	-0.646241	-0.646241	-0.646241	-0.646241	-0.646241	-0.646241	-0.646241	-0.646241	-0.646241	-0.0516922
TR58329|c0_g1_i1	P31689	DnaJ heat shock protein family (Hsp40) member A1(DNAJA1)	1.76295	1.57568	1.4564	-0.399586	-0.399586	-0.399586	-0.399586	-0.399586	-0.399586	-0.399586	-0.399586	-0.399586	-0.399586	-0.399586	-0.399586
TR48015|c0_g1_i1	Q5RF83	cold inducible RNA binding protein(CIRBP)	2.6999	2.81335	2.79572	-0.692414	-0.692414	-0.692414	-0.692414	-0.692414	-0.692414	-0.692414	-0.692414	-0.692414	-0.692414	-0.692414	-0.692414
TR45723|c0_g1_i1	Q4R7Y5	DnaJ heat shock protein family (Hsp40) member B6(DNAJB6)	2.64557	2.43546	2.59159	-0.639385	-0.639385	-0.639385	-0.639385	-0.639385	-0.639385	-0.639385	-0.639385	-0.639385	-0.639385	-0.639385	-0.639385
TR64058|c0_g1_i1	Q07078	heat shock protein 81-3(LOC4347405)	1.50334	1.479	1.66062	-0.386914	-0.386914	-0.386914	-0.386914	-0.386914	-0.386914	-0.386914	-0.386914	-0.386914	-0.386914	-0.386914	-0.386914
TR90180|c0_g1_i1	Q58DR2	DnaJ heat shock protein family (Hsp40) member B12(DNAJB12)	2.68333	2.58878	2.5782	-1.57512	-1.57512	-1.57512	-1.57512	-1.57512	1.49424	-1.57512	0.725007	-1.57512	-1.57512	0.833867	1.6975
TR114421|c0_g1_i1	Q9VG94	Glutathione S transferase D6(GstD6)	2.29875	2.34416	2.34474	-1.56964	2.02837	-1.56964	-1.56964	-1.56964	1.45131	-1.56964	-1.56964	-1.56964	-1.56964	1.28256	0.807209
TR13654|c0_g1_i1	P0CB32	heat shock 70kDa protein 1-like(HSPA1L)	0.374315	0.986048	1.00503	-2.09427	-2.09427	-2.09427	-2.09427	0.86216	0.292818	0.903927	0.934831	0.610382	0.728665	1.19689	0.482011
TR31592|c0_g1_i1	Q8WW22	DnaJ heat shock protein family (Hsp40) member A4(DNAJA4)	1.11228	1.50224	1.64959	-1.97077	-1.97077	-1.97077	1.7415	0.579888	-1.97077	-0.158884	1.28292	-0.397392	-0.300379	0.236814	0.634491
TR32225|c0_g1_i1	Q4G366	heat shock protein 70(dnaK)	0.774079	0.893525	1.05329	-2.40352	-2.40352	-2.40352	0.753686	0.769448	-2.40352	0.528164	0.755141	0.512957	1.3995	0.992366	1.18192
TR55111|c0_g1_i1	P30044	peroxiredoxin 5(PRDX5)	1.5493	1.66009	1.83532	-3.0344	-3.0344	-3.0344	1.50928	-3.0344	-0.00530165	0.765929	1.76531	1.55859	0.948091	-0.357682	0.908676
TR8354|c0_g1_i1	Q9QYI7	DnaJ heat shock protein family (Hsp40) member B8(Dnajb8)	1.25619	1.22902	1.19965	-3.62822	-0.569207	-3.62822	0.146413	-0.00680874	1.83472	0.416091	1.13796	0.0944686	0.992429	-0.387291	-0.0871968
TR57500|c0_g1_i1	Q2KI83	DnaJ heat shock protein family (Hsp40) member C17(DNAJC17)	1.67976	1.11915	1.11209	-2.40064	0.909265	-2.40064	-2.40064	-2.40064	-2.40064	1.49815	0.457541	1.17733	0.7811	1.46201	1.80679
TR9257|c0_g1_i1	Q69SV0	probable L-ascorbate peroxidase 8, chloroplastic(LOC4329643)	1.36087	1.23488	1.29478	-2.99047	1.9927	-2.99047	-2.99047	-0.690349	-2.99047	1.10874	0.881174	1.0866	0.919876	1.43914	1.33347
TR64227|c2_g9_i1	O59855	heat shock protein Ssa2 (predicted)(ssa2)	5.0975	4.3647	4.70722	-3.77954	-3.77954	-3.77954	-3.77954	-3.77954	-3.77954	4.97472	-3.77954	3.98691	4.85669	-3.77954	2.24857
TR42329|c0_g4_i1	Q925T0	DnaJ heat shock protein family (Hsp40) member C12(Dnajc12)	2.47943	1.96029	2.07199	-1.2843	-1.2843	-1.2843	-1.2843	-1.2843	-1.2843	3.26124	-1.2843	-1.2843	3.07001	-1.2843	-1.2843
TR27028|c0_g1_i1	Q0JEQ2	probable L-ascorbate peroxidase 3(LOC4335202)	1.70576	2.01765	1.59616	-1.32775	-1.32775	-1.32775	-1.32775	-1.32775	-1.32775	1.50048	0.755634	-1.32775	2.06868	-1.32775	0.977637
Replication
Transcript ID	UniProt ID	Best BLASTX Hit	control	control	control	3h	3h	3h	12h	12h	12h	48h	48h	48h	72h	72h	72h
TR59046|c0_g1_i1	P53753	endo-1,3(4)-beta-glucanase(DSE4)	-0.788399	-0.788399	-0.788399	0.827488	0.575613	-0.788399	1.1338	1.0455	0.254245	0.679923	0.966061	-0.788399	0.0361649	-0.788399	-0.788399
TR63829|c0_g1_i4	Q09850	endo-1,3-beta-glucanase Eng2(eng2)	-0.392262	-0.392262	-0.118448	-0.392262	-0.392262	-0.392262	-0.392262	-0.392262	-0.392262	1.37624	1.38931	1.66779	-0.392262	-0.392262	-0.392262
TR57496|c0_g1_i3	Q55AX0	dynamin like protein(dlpC)	-1.05247	-0.425689	-0.324055	1.2492	-0.174427	-2.16683	-0.309648	-0.10126	0.635154	0.758787	-0.673698	-0.157127	0.23807	1.44741	1.05659
TR19519|c0_g2_i1	F4IIU4	Outer arm dynein light chain 1 protein(AIR9)	-1.03482	-1.03482	-1.03482	-1.03482	-1.03482	1.67116	1.10269	-1.03482	1.58647	-1.03482	-1.03482	-1.03482	1.67271	1.79483	1.48548
TR49322|c0_g1_i2	Q46AT6	replication protein C(MBAR_RS11005)	-1.58419	-2.11825	-0.90537	1.12069	0.287469	0.715651	-0.579216	-2.11825	0.296696	2.03839	0.952482	2.45409	0.935382	0.622677	-2.11825
TR54459|c0_g2_i1	O82797	proliferating cell nuclear antigen(LOC107779602)	0.390379	-2.44352	-0.620181	2.45154	2.81462	-2.44352	2.91357	-2.44352	-2.44352	3.0301	3.28486	2.83977	-2.44352	-2.44352	-2.44352
TR35745|c0_g2_i1	Q9Z321	topoisomerase (DNA) III beta(Top3b)	-0.834822	-1.27631	-1.27631	0.0944165	1.2773	0.885582	-1.27631	0.581675	0.818944	-1.27631	0.237185	-0.227372	0.90416	-0.296646	1.6648
TR57052|c0_g1_i1	O13046	WD repeat and HMG-box DNA binding protein 1 L homeolog(wdhd1.L)	0.686938	1.07523	1.07538	-1.04407	-3.12915	-3.12915	0.711515	-0.465805	-0.180362	0.457375	0.242827	1.23086	0.811205	0.447856	1.20935
TR60281|c0_g1_i1	A6N6J5	WD repeat domain 35(Wdr35)	1.3219	1.38098	1.44104	-0.239781	-1.89238	-1.89238	-1.89238	0.312384	-1.89238	0.611221	0.563109	-0.582042	0.847682	0.774374	1.13866
TR3130|c0_g2_i1	Q6PAV2	hect domain and RLD 4(Herc4)	-0.958624	-0.742137	-1.65573	0.745863	0.140108	-2.14322	-0.00309706	1.11424	0.168282	-2.14322	0.810416	1.4824	0.796381	0.885171	1.50317
TR40499|c0_g1_i2	Q5RII9	katanin p60 (ATPase containing) subunit A 1(katna1)	-0.893575	-0.692597	-0.208392	-0.215749	-2.03173	-2.03173	2.40123	1.47682	1.10708	-2.03173	0.743106	0.569962	0.208886	0.250409	1.34803
Photosynthesis
Transcript ID	UniProt ID	Best BLASTX Hit	control	control	control	3h	3h	3h	12h	12h	12h	48h	48h	48h	72h	72h	72h
TR57075|c0_g1_i4	Q85FP8	photosystem I reaction center subunit XI(psaL)	1.42094	1.2842	1.14145	-0.525605	1.64389	0.25977	-4.04904	-0.190365	-4.04904	1.94836	1.72411	-0.836784	-0.0107814	-0.318511	0.5574
TR61769|c0_g1_i4	P51193	photosystem I subunit III(psaF)	2.22977	2.17261	2.03222	1.54019	0.964159	-2.34851	1.00975	-2.30027	1.58676	-2.34851	-2.34851	-2.34851	1.12956	-2.34851	1.37778
TR58592|c0_g1_i3	A0T0C6	photosystem II cytochrome c550(psbV)	1.76033	1.50521	1.54871	0.160081	-4.93153	-4.93153	-0.380326	0.51449	-0.165045	0.708653	1.18876	1.05084	1.23213	0.21679	0.522444
TR35567|c0_g1_i2	Q1XD97	photosystem II reaction center subunit VI(psbF)	3.18755	2.91377	3.03914	-0.761705	-0.761705	-0.761705	-0.761705	-0.761705	-0.761705	-0.761705	-0.761705	-0.761705	-0.761705	-0.761705	-0.761705
TR30415|c0_g1_i1	P49472	PSII 43 kDa protein(psbC)	3.31504	2.88889	2.59002	-2.18382	0.274565	-2.18382	0.96723	1.5028	-0.188514	-2.18382	-0.766437	-2.18382	-2.18382	-0.312762	0.648262
TR57052|c1_g1_i4	Q4G382	PSII reaction center subunit XII(psbL)	3.88542	3.56466	3.715	-2.91135	-2.91135	-2.91135	-2.91135	-2.91135	-2.91135	3.44421	3.36855	-2.91135	-2.91135	2.99694	2.31601
TR99055|c0_g1_i1	A0T0L2	photosystem i iron-sulfur center	1.90084	1.50426	1.54685	-1.59913	-5.07032	-0.34955	0.399532	-0.952543	-0.0103601	0.599868	0.742357	0.25413	0.407453	0.759402	-0.132788
TR32083|c0_g1_i2	Q9ST27	phototropin-2(LOC4335426)	-0.861672	-0.861672	-0.861672	-0.861672	-0.861672	-0.861672	-0.861672	1.36175	-0.861672	-0.861672	0.969394	1.1271	1.23863	1.04406	2.01411
Carbohydrate metabolism
Transcript ID	UniProt ID	Best BLASTX Hit	control	control	control	3h	3h	3h	12h	12h	12h	48h	48h	48h	72h	72h	72h
TR30752|c0_g1_i3	Q5SNX7	galactosylceramidase a(GALCA) (Danio rerio)	1.21084	1.76953	1.46283	-0.370267	-0.370267	-0.370267	-0.370267	-0.370267	-0.370267	-0.370267	-0.370267	-0.370267	-0.370267	-0.370267	-0.370267
TR121151|c0_g1_i1	P52694	glyceraldehyde-3-phosphate dehydrogenase (G3P) (Ralstonia solanacearum)	7.72618	7.85037	7.1457	-1.89352	-1.89352	-1.89352	-1.89352	-1.89352	-1.89352	-1.89352	-1.89352	-1.89352	-1.89352	-1.89352	-1.89352
TR61911|c0_g1_i1	P14540	fructose-bisphosphate aldolase (FBA1) (Saccharomyces cerevisiae)	2.61864	3.02976	3.11898	-1.16094	-1.16094	-1.16094	-1.16094	1.83527	-1.16094	1.00674	-1.16094	-1.16094	-1.16094	-1.16094	-1.16094
TR25638|c0_g1_i2	P10475	endoglucanase(eglS) (Bacillus subtilis)	1.59535	1.41539	0.805632	-0.703304	0.930825	-0.703304	2.28584	-0.703304	-0.703304	-0.703304	-0.703304	-0.703304	-0.703304	-0.703304	-0.703304
TR58015|c0_g1_i1	P18266	glycogen synthase kinase 3 beta(Gsk3b) (Rattus norvegicus)	2.22468	1.72099	1.23857	-0.651685	-0.651685	-0.651685	1.9843	-0.651685	-0.651685	-0.651685	-0.651685	-0.651685	-0.651685	-0.651685	-0.651685
TR58475|c0_g1_i4	O23402	UDP-Glycosyltransferase superfamily protein(UGT84A4) (Arabidopsis thaliana)	1.88665	2.11029	1.39268	-0.902458	-0.902458	-0.902458	2.31462	-0.902458	-0.902458	-0.902458	-0.902458	-0.902458	-0.902458	1.32035	-0.902458
TR64170|c1_g6_i10	A0R566	carbonic anhydrase(cynT) (Mycobacterium smegmatis)	-1.24648	-0.620034	-0.441919	-4.30497	-4.30497	2.44128	2.17252	1.35419	-4.30497	1.42863	2.35862	-0.136965	2.15466	2.16907	1.28132
TR64046|c0_g3_i2	P9WPJ9	carbonic anhydrase(mtCA2) (Mycobacterium tuberculosis)	-0.639064	-0.6346	-0.984903	1.1659	0.907621	-3.53087	0.0814807	0.574052	1.67111	1.24628	1.44398	1.97642	0.462984	-0.209521	-3.53087
TR61786|c0_g1_i1	Q8GTR4	limit dextrinase(LDA) (Arabidopsis thaliana)	-0.761586	-0.761586	-0.761586	-0.761586	1.0956	-0.761586	-0.761586	0.468617	-0.761586	1.26344	0.933962	1.10789	1.00437	-0.761586	0.218805
TR63552|c0_g2_i1	Q10000	Transmembrane protein 144 homolog(R144.6)"carbohydrate transmembrane transporter activity"	-0.683815	-0.683815	-0.683815	-0.683815	-0.683815	-0.683815	-0.683815	-0.683815	3.26759	-0.683815	-0.683815	-0.683815	-0.683815	1.18012	3.75807
TR79322|c0_g1_i1	Q15119	pyruvate dehydrogenase kinase 2(PDK2) (Homo sapiens)	1.25398	1.16364	1.39225	-2.01714	-2.01714	-2.01714	-0.172759	0.893204	-2.01714	0.193556	-0.140972	0.364415	1.25756	0.22561	1.63809
TR56389|c0_g1_i1	Q2PQH8	Glycogen debranching enzyme (AGL) (Canis familiaris)	0.801055	0.871414	0.22128	-1.35015	-1.35015	-1.35015	0.24535	-1.35015	-0.281139	1.50484	-0.588018	0.564028	0.898684	1.01554	0.147586
TR34143|c0_g1_i1	Q9DB30	phosphorylase kinase, gamma 2 (testis)(Phkg2) (Mus musculu)	0.840487	0.73018	0.293461	-2.62836	-1.18475	-2.62836	1.54477	0.0292834	0.371463	0.962365	0.153633	-0.132661	1.02619	0.978323	-0.356035
Nitrogen metabolism
Transcript ID	UniProt ID	Best BLASTX Hit	control	control	control	3h	3h	3h	12h	12h	12h	48h	48h	48h	72h	72h	72h
TR43324|c0_g1_i2	Q9FMF7	Glutamate/malate translocator (Arabidopsis thaliana)	-1.05058	-1.05058	-0.62727	-1.05058	-1.05058	-1.05058	-1.05058	1.57726	1.09445	1.99818	-1.05058	1.33347	0.974804	0.538226	0.464932
TR6928|c0_g2_i1	Q5EA97	solute carrier family 38 member 11(SLC38A11); sodium-coupled neutral amino acid transporter 11 (Bos taurus)	-1.07329	-0.975966	-1.15799	1.6153	-1.30595	1.20375	-1.30595	-1.30595	0.656413	-1.30595	2.02704	-0.0238073	1.17121	1.72085	0.0603017
TR64149|c0_g1_i1	P36841	Nitrate reductase [NADH] (Volvox carteri)	-0.615919	-0.658161	-1.19885	-0.375042	-0.255838	-0.992694	0.845638	-0.41579	0.879351	0.175114	0.23444	0.112986	0.947977	1.22446	0.0923256
TR51633|c0_g1_i1	P32331	organic acid transporter(YMC1) (Saccharomyces cerevisiae)	-0.614547	-1.13056	-1.13056	-1.13056	-1.13056	-1.13056	2.22107	-1.13056	-1.13056	0.933631	1.38722	-1.13056	2.13742	1.75638	1.22333
TR64154|c0_g4_i3	P54144	ammonium transporter 1;1(AMT1;1) (Arabidopsis thaliana)	1.80336	1.46828	2.25879	-2.71473	0.210507	-2.71473	-0.0398199	-2.71473	-2.71473	0.488469	-2.71473	1.09303	2.12754	1.57621	2.58729
TR64379|c0_g1_i1	Q28HE5	solute carrier family 38 member 6(slc38a6); sodium-coupled neutral amino acid transporter 6 (Xenopus tropicalis)	1.482	1.30055	1.42918	-2.14782	-2.14782	-2.14782	1.04137	-0.00671505	-2.14782	1.48258	-2.14782	1.68051	0.670416	0.757915	0.901287
TR64177|c0_g3_i5	Q07429	ammonium transporter NrgA(amtB) (Bacillus subtilis)	2.1216	2.16232	1.28311	-3.86244	-0.507147	-3.86244	2.00271	0.348256	-3.86244	0.710384	0.526709	-1.0698	1.8285	1.42355	0.757144
TR32928|c0_g1_i1	Q9LK16	ammonium transporter 1;5(AMT1;5) (Arabidopsis thaliana)	0.882645	0.869721	0.815637	-2.19328	-0.747008	-1.78174	0.38785	-0.256374	-0.0900659	0.593051	-0.717992	-0.222443	0.782007	1.09006	0.587929
Lipid metabolism
Transcript ID	UniProt ID	Best BLASTX Hit	control	control	control	3h	3h	3h	12h	12h	12h	48h	48h	48h	72h	72h	72h
TR63217|c0_g1_i9	Q8VCH0	acetyl-Coenzyme A acyltransferase 1B(Acaa1b) (Mus musculus)	1.04019	0.636739	0.4418	-1.50306	2.09053	-1.50306	-1.50306	-1.50306	-1.50306	-0.88388	-1.50306	-1.50306	2.30079	2.73313	2.16211
TR30752|c0_g1_i1	Q5SNX7	galactosylceramidase a(galca) (Danio rerio)	0.824305	0.393226	0.782777	-1.43662	0.942165	-1.43662	-1.43662	-1.43662	-1.43662	1.47007	0.762184	-1.43662	0.702845	1.82265	0.91952
TR39642|c0_g1_i1	Q29551	3-oxoacid CoA-transferase 1(OXCT1) (Sus scrofa)	-1.19582	-1.49439	-0.654609	0.447044	1.9279	0.877015	-1.94857	0.786955	-1.94857	-1.94857	-0.214346	1.63748	1.90073	-0.325169	2.15291
TR64224|c0_g2_i1	Q8H1Z0	Fatty acid hydroxylase superfamily(CER3) (Arabidopsis thaliana)	-0.51676	-0.536978	-0.823565	-0.547067	0.0408625	-0.882812	0.258451	-0.295413	-0.085773	0.805697	0.50797	0.366799	0.652397	0.980428	0.075764
TR50482|c0_g1_i1	Q5FYB0	arylsulfatase family member J(ARSJ) (Homo sapiens)	-0.327297	-1.12628	-0.881172	-0.133135	-0.443251	-1.34165	0.852434	0.128233	-0.226619	1.58643	0.646396	-1.34165	1.24955	0.860922	0.497098
TR64257|c0_g1_i2	Q7TXM0	phenolpthiocerol synthesis type-I polyketide synthase PPSA(ppsA) (Mycobacterium bovis)	-0.549961	-0.52567	-1.62921	-0.320464	0.20987	-0.898967	0.659534	-0.25826	0.00730851	1.00555	0.368875	0.296271	0.68746	0.99009	-0.042426
TR95943|c0_g1_i1	P96202	phthiocerol synthesis polyketide synthase type I PpsC(ppsC) (Mycobacterium tuberculosis)	-0.595523	-0.611082	-1.04596	0.568752	-1.10954	-0.166556	0.366545	-1.07709	0.402086	1.26879	-0.479468	0.847157	0.667834	1.34138	-0.37733
TR39352|c0_g1_i1	Q8NF37	lysophosphatidylcholine acyltransferase 1(LPCAT1) (Homo sapiens)	-1.13648	-0.981239	-1.16373	-0.17874	1.80559	1.20643	1.0708	0.168304	-3.0399	-3.0399	1.75753	0.78741	1.55016	0.935454	0.258317
TR938|c0_g2_i1	P58137	acyl-CoA thioesterase 8(Acot8) (Mus musculus)	-0.536158	-0.987171	-0.471156	-0.987171	-0.987171	-0.987171	-0.987171	1.49128	-0.987171	1.60067	1.24641	3.22236	1.34396	-0.987171	-0.987171
TR61855|c0_g1_i2	O08394	bifunctional P-450/NADPH-P450 reductase 1(yetO) (Bacillus subtilis)	-0.736533	-0.736533	-0.736533	-0.736533	1.31066	1.39539	0.459445	-0.736533	-0.736533	0.203822	0.00504222	-0.127723	0.55094	0.243127	0.378501
TR54088|c0_g1_i1	O04059	dhbK protein(dhbK) (Solanum lycopersicum)	-0.303829	-0.350095	-0.964302	0.737316	-0.499972	-2.07867	0.488633	-1.06217	0.248443	0.267579	0.720004	0.593756	0.744265	0.911741	0.547303
TR61204|c0_g1_i2	Q8VZW1	aquaporin nip1-1 (Arabidopsis thaliana)	-0.805907	-0.805907	-0.805907	-0.805907	-0.805907	-0.805907	-0.805907	-0.805907	2.08396	-0.805907	2.63836	3.46417	0.678489	-0.805907	-0.805907
TR62585|c0_g1_i2	Q99758	ATP binding cassette subfamily A member 3(ABCA3) (Homo sapiens)	-0.829618	-0.829618	-0.61425	-0.829618	1.55139	-0.829618	-0.243694	0.330657	1.50609	0.215126	0.193282	-0.3329	0.677796	-0.829618	0.864593
TR63299|c0_g2_i1	Q91V24	ATP-binding cassette, sub-family A (ABC1), member 7(Abca7) (Mus musculus )	-0.759695	-0.759695	-0.759695	-0.759695	-0.759695	-0.759695	0.786274	0.520668	0.41023	-0.125566	0.614371	0.92108	-0.10893	0.852422	0.68762
TR60550|c0_g1_i2	Q9JJ59	ATP-binding cassette, sub-family B (MDR/TAP), member 9(Abcb9) (Mus musculus)	-0.459877	-0.652795	-0.773469	1.01699	0.568973	-1.05443	0.387058	-1.05443	0.879525	0.717038	-1.05443	-1.05443	0.130172	0.970249	1.43383
TR59023|c0_g1_i1	Q7ZWU7	extended synaptotagmin-like protein 2 S homeolog(esyt2.S) (Xenopus laevis)	-0.250363	-0.242276	-0.258017	-1.84682	-0.230934	-0.153056	-0.0161604	0.806697	-1.84682	0.700135	0.808988	-0.218748	1.30634	1.26354	0.177498
TR54936|c0_g1_i1	Q5M7N9	extended synaptotagmin-like protein 3(esyt3) (Xenopus tropicalis)	-0.732925	-0.732925	-0.732925	-0.732925	-0.732925	-0.732925	1.26346	0.788629	-0.732925	0.306214	-0.732925	0.418934	1.34705	1.2449	0.4942
TR54883|c0_g1_i1	Q8LAI1	probable aquaporin nip7-1 (NIP7;1) (Arabidopsis thaliana)	1.66721	1.46397	1.44751	-1.37175	-1.37175	-1.37175	-1.37175	-1.37175	-1.37175	1.26887	-1.37175	0.963961	1.12267	1.34962	0.318443
TR66918|c0_g1_i1	Q9C6T0	aquaporin nip3-1 (NIP3;1) (Arabidopsis thaliana)	1.14327	1.21744	1.30115	-0.0238291	0.310483	-4.00138	-0.201364	-1.09276	-1.59539	0.507045	-0.160216	-0.234471	1.03358	0.546374	1.25007
transporters
Transcript ID	UniProt ID	Best BLASTX Hit	control	control	control	3h	3h	3h	12h	12h	12h	48h	48h	48h	72h	72h	72h
TR112527|c0_g1_i1	Q86A77	V-type proton ATPase subunit D (Dictyostelium discoideum)	1.25	0.88	1.01	1.8	-2.7	-2.7	-2.7	-2.7	-2.7	1.84	1.43	2.06	1.02	1.49	0.71
TR61978|c0_g1_i6	Q9SWE7	vate_citliv-type proton atpase subunit e (citrus limon)	1.67	1.86	1.83	-2.47	0.98	-2.47	-2.47	-2.47	-2.47	1.01	-2.47	2.13	1.76	1.65	1.95
TR64735|c0_g1_i1	Q5RCS8	vatd_ponabv-type proton atpase subunit d (pongo abelii)	1.5	1.38	1.73	-3.38	-0.5	-3.38	0.67	-0.44	-3.38	1.11	0.7	1.54	1.63	0.31	0.52
TR19510|c0_g1_i1	P68161	vatl_mescrv-type proton atpase 16 kda proteolipid subunit (mesembryanthemum crystallinum)	2.1	1.98	2.23	-4.09	-0.17	-4.09	1.06	1.17	-4.09	1.39	-0.41	1.16	0.67	0.76	0.34
TR53303|c0_g1_i1	Q94AA1	Major facilitator superfamily protein(AT3G09470)	1.72636	1.9403	1.40105	-1.25568	-1.25568	-1.25568	-1.25568	-1.25568	2.79726	0.153032	-1.25568	-1.25568	0.912962	1.11448	-1.25568
TR38000|c0_g1_i1	Q6NT16	slc18b1 (homo sapiens)	2.34426	2.17764	2.12319	-0.553757	-0.553757	-0.553757	-0.553757	-0.553757	-0.553757	-0.553757	-0.553757	-0.553757	-0.553757	-0.553757	-0.553757
TR39505|c0_g1_i2	Q8VII6	choline transporter-like protein 1 (rattus norvegicus)	1.36319	1.4154	1.18946	-1.56243	-1.56243	-1.56243	-1.56243	-1.56243	-1.56243	-1.56243	2.00378	1.46118	0.908758	1.64468	0.950556
TR54795|c0_g1_i1	Q924N4	solute carrier family 12 member 6 (mus musculus)	1.90346	2.03461	0.039404	-0.814193	-0.814193	-0.814193	1.6702	-0.814193	-0.814193	-0.814193	-0.814193	-0.814193	-0.814193	2.49426	-0.814193
TR32470|c0_g1_i1	Q5RFD2	solute carrier family 47 member 1(SLC47A1) (Pongo abelii)	1.92849	1.95521	1.18057	-0.880515	-0.880515	-0.880515	-0.880515	-0.880515	-0.880515	-0.880515	-0.880515	-0.880515	1.09658	2.6443	-0.880515
TR3037|c0_g2_i1	P30531	sc6a1_humansodium- and chloride-dependent gaba transporter 1 (homo sapiens)	0.906896	1.10654	1.63435	-0.395277	-0.395277	-0.126244	-0.395277	-0.280244	-0.395277	-0.395277	-0.181152	-0.202451	-0.0907657	-0.395277	-0.395277
TR63329|c0_g1_i1	Q5F364	ABCC1_multidrug resistance-associated protein (Gallus gallus)	0.682838	0.738971	0.587848	-1.05138	1.46841	2.01022	-1.05138	1.54603	-1.05138	-1.05138	-1.05138	1.37676	-1.05138	-1.05138	-1.05138
TR44510|c0_g1_i1	Q1JP63	svop_bovinsynaptic vesicle 2-related protein (Bos taurus)	1.83281	1.91139	2.26437	-1.33197	-1.33197	-1.33197	-1.33197	-1.33197	-1.33197	-1.33197	-1.33197	1.5096	2.17303	2.29657	-1.33197
TR27297|c0_g1_i1	Q54XK2	sc61a_dicdiprotein transport protein sec61 subunit alpha (Dictyostelium discoideum)	-0.758262	-0.758262	-0.588337	-0.758262	-0.758262	-0.758262	-0.758262	2.83641	2.75359	-0.758262	-0.758262	-0.758262	-0.758262	1.19258	1.38839
TR44387|c0_g1_i1	Q54I48	solute carrier family 44 protein member 2 (slc44a2) (Dictyostelium discoideum)	-0.974824	-0.847445	-1.06753	-1.49084	-1.49084	0.553904	0.951175	-1.49084	0.41682	1.72484	0.297846	-0.517045	0.730419	1.78908	1.41528
TR58529|c0_g1_i1	Q5FWI3	transmembrane protein 2(Tmem2) (Mus musculus)	-0.202902	-0.214119	-0.890107	0.960848	0.636609	-2.00447	0.5689	0.82963	-2.00447	0.42982	0.451543	-0.672196	0.589357	0.939634	0.58193
TR3190|c0_g2_i1	Q0VCH8	transmembrane protein 65(TMEM65) (Bos taurus)	-1.57993	-0.347264	-0.78499	1.50482	-1.57993	-1.57993	-1.57993	2.38807	2.77128	-1.57993	-1.57993	0.460266	1.17282	1.74489	0.569659
